# Social fluidity mobilizes contagion in human and animal populations

**DOI:** 10.1101/170266

**Authors:** Ewan Colman, Vittoria Colizza, Ephraim M. Hanks, David P. Hughes, Shweta Bansal

## Abstract

Humans and other group-living animals tend to distribute their social effort disproportionately. Individuals predominantly interact with a small number of close companions while maintaining weaker social bonds with less familiar group members. By incorporating this behaviour into a mathematical model we find that a single parameter, which we refer to as social fluidity, controls the rate of social mixing within the group. We compare the social fluidity of 13 species by applying the model to empirical human and animal social interaction data. To investigate how social behavior influences the likelihood of an epidemic outbreak we derive an analytical expression of the relationship between social fluidity and the basic reproductive number of an infectious disease. For highly fluid social behaviour disease transmission is revealed to be density-dependent. For species that form more stable social bonds, the model describes frequency-dependent transmission that is sensitive to changes in social fluidity.

---

**S**ocial behavior is fundamental to the survival of many species. It allows the formation of social groups providing fitness advantages from greater access to resources and better protection from predators [1]. Structure within these groups can be found in the way individuals communicate across space, cooperate in sexual or parental behavior, or clash in territorial or mating conflicts [2]. While animal societies are usually studied independently of each other, studying their differences has potential to reveal new insights into the nature of social living [3, 4].

When social interaction requires shared physical space it can also be a conduit for the transmission of infectious disease [5]. In a typical infectious disease model, if the disease spreads through the environment then the transmission rate is assumed to scale proportionally to the local population density [6, 7]. Alternatively, if transmission requires close proximity encounters that only occur between bonded individuals, then we expect social connectivity to determine the outcome. These two paradigms are known in the literature as density-dependence and frequency-dependence [8].

The problem, however, is that real diseases are not so easy to categorize [9]. For example, as social groups grow in size, new bonds must be created to maintain cohesiveness [10]. To manage the time and cognitive effort required to create these bonds, individuals tend to interact mostly with a small number of close companions while maintaining cohesion with the wider group through less frequent contact [11–13]. For an infectious disease, this creates fewer transmission opportunities than we would expect to see in a group with highly fluid social dynamics. The extent to which group size amplifies the transmission rate therefore depends on how individuals choose to distribute their social effort between strong and weak ties [14].

The purpose of this study is to address two questions. Firstly, can we quantify the variability in how individuals choose to distribute their social effort within a group, and secondly, what will this tell us about the effect that population density has on disease transmission?

There is growing evidence for the disproportionate distribution of social effort in human telecommunication [15–18]. Quantifying this aspect of sociality in animal systems, however, has been held back by the limitations of the data. One challenge, which we address here, is the bias introduced by variation in activity levels across the social group [19]. Additionally, while heterogeneous interaction frequencies and temporal dynamics have become common in epidemiological models [20, 21], little has been done to incorporate the variability in how the individual chooses to expend their social effort.

In the first part of this paper we introduce a mathematical model founded on the concept of *social fluidity* which we define as variability in the amount of social effort the individual invests in each member of their social group. Using openly available data, we estimate the social fluidity of 57 human and animal social systems. In the second part we derive an expression for the basic reproductive number of an infectious disease in the social fluidity model and demonstrate its accurately in predicting simulated outcomes. Furthermore, social fluidity emerges as a coherent mathematical framework providing the smooth connection between density-dependent and frequency-dependent disease systems.
