## Supplementary results for "Social fluidity mobilizes contagion in human and animal populations"

Network	Species	Interaction	phi	epsilon	population	degree	excess_degree	mean_strength	mean_weight	weight_heterogeneity	modularity	within_between_ratio	clustering	r_mean_R*=2	R0^Est_R*=2	R0^Sim_R*=2_Poisson_g=0	R0^Sim_R*=2_Poisson_g=1	R0^Sim_R*=2_Poisson_g=2	R0^Sim_R*=2_Circadian_g=0	R0^Sim_R*=2_Circadian_g=1	R0^Sim_R*=2_Circadian_g=2	R0^Sim_R*=2_Bursty_g=0	R0^Sim_R*=2_Bursty_g=1	R0^Sim_R*=2_Bursty_g=2	r_mean_R*=3	R0^Est_R*=3	R0^Sim_R*=3_Poisson_g=0	R0^Sim_R*=3_Poisson_g=1	R0^Sim_R*=3_Poisson_g=2	R0^Sim_R*=3_Circadian_g=0	R0^Sim_R*=3_Circadian_g=1	R0^Sim_R*=3_Circadian_g=2	R0^Sim_R*=3_Bursty_g=0	R0^Sim_R*=3_Bursty_g=1	R0^Sim_R*=3_Bursty_g=2	r_mean_R*=4	R0^Est_R*=4	R0^Sim_R*=4_Poisson_g=0	R0^Sim_R*=4_Poisson_g=1	R0^Sim_R*=4_Poisson_g=2	R0^Sim_R*=4_Circadian_g=0	R0^Sim_R*=4_Circadian_g=1	R0^Sim_R*=4_Circadian_g=2	R0^Sim_R*=4_Bursty_g=0	R0^Sim_R*=4_Bursty_g=1	R0^Sim_R*=4_Bursty_g=2
ants_1_high	Ant	Food sharing	0.97	2.06e-03	74.00	7.92	10.68	13.41	1.69	0.89	0.29	1.54	0.30	1.10	1.47	1.24	1.51	1.40	1.28	1.47	1.38	1.23	1.48	1.42	1.57	2.07	1.75	2.10	1.87	1.82	2.13	1.82	1.72	2.04	1.84	1.99	2.63	2.19	2.41	2.15	2.18	2.55	2.25	2.17	2.46	2.20
ants_2_high	Ant	Food sharing	0.94	2.11e-03	68.00	5.76	8.53	9.35	1.62	0.80	0.29	1.13	0.22	0.92	1.37	1.00	1.54	1.28	1.05	1.44	1.46	0.99	1.44	1.41	1.30	1.92	1.40	1.89	1.69	1.46	2.02	1.71	1.36	2.01	1.71	1.65	2.43	1.85	2.36	2.07	1.79	2.41	2.01	1.87	2.44	2.00
ants_3_high	Ant	Food sharing	1.12	2.80e-03	76.00	10.50	15.03	17.74	1.69	0.90	0.19	1.29	0.31	1.03	1.51	1.10	1.64	1.48	1.09	1.62	1.43	1.19	1.63	1.46	1.47	2.15	1.65	2.33	1.91	1.68	2.26	2.11	1.59	2.36	1.94	1.89	2.74	1.96	2.83	2.26	2.02	2.86	2.23	2.01	2.70	2.35
ants_1_low	Ant	Food sharing	1.12	3.10e-03	70.00	10.17	14.53	17.31	1.70	0.83	0.18	1.11	0.35	0.97	1.45	1.07	1.54	1.54	1.07	1.51	1.53	1.01	1.53	1.50	1.40	2.06	1.56	2.16	1.94	1.56	2.13	1.87	1.54	2.09	1.87	1.79	2.63	1.94	2.57	2.19	1.91	2.55	2.26	1.98	2.46	2.18
ants_2_low	Ant	Food sharing	0.94	1.74e-03	79.00	8.20	10.60	13.85	1.69	1.22	0.27	1.16	0.29	1.03	1.37	1.14	1.37	1.25	1.10	1.35	1.25	1.14	1.40	1.30	1.46	1.92	1.57	1.89	1.72	1.64	1.90	1.63	1.68	1.83	1.66	1.86	2.44	2.00	2.16	1.93	1.98	2.08	1.97	2.04	2.15	1.86
ants_3_low	Ant	Food sharing	0.95	1.76e-03	82.00	8.34	12.57	14.88	1.78	1.10	0.23	1.21	0.34	0.89	1.36	0.99	1.49	1.49	1.02	1.49	1.42	1.02	1.51	1.46	1.26	1.92	1.49	2.06	1.83	1.37	2.02	1.95	1.35	2.12	1.84	1.61	2.43	1.90	2.54	2.11	1.86	2.36	2.15	1.74	2.52	2.17
conference_0	Conference	Face-to-face	0.66	4.23e-04	93.00	5.63	10.43	14.26	2.53	3.57	0.56	2.29	0.26	0.67	1.17	0.75	1.27	1.23	0.85	1.17	1.13	0.79	1.19	1.21	0.93	1.60	0.97	1.58	1.56	1.00	1.63	1.44	1.00	1.63	1.44	1.16	1.99	1.26	1.98	1.77	1.28	1.96	1.82	1.30	1.93	1.82
conference_1	Conference	Face-to-face	0.51	1.37e-04	92.00	5.20	8.38	14.13	2.72	3.74	0.67	2.66	0.25	0.81	1.09	0.97	1.10	0.94	0.95	1.10	0.97	0.97	1.08	0.90	1.10	1.47	1.26	1.46	1.36	1.30	1.45	1.38	1.29	1.49	1.32	1.36	1.81	1.56	1.89	1.54	1.55	1.92	1.56	1.55	1.76	1.59
conference_2	Conference	Face-to-face	0.24	1.18e-06	84.00	3.19	4.72	11.36	3.56	6.37	0.79	2.97	0.22	0.64	0.87	0.69	0.74	0.70	0.77	0.69	0.72	0.77	0.70	0.73	0.85	1.14	0.93	0.95	0.87	0.91	0.91	0.89	0.97	0.88	0.83	1.03	1.36	1.18	1.09	1.17	1.12	1.16	0.98	1.18	1.09	1.02
hospital_0	Hospital	Face-to-face	0.61	8.42e-04	51.00	8.35	12.20	30.51	3.65	9.18	0.46	2.84	0.40	0.65	1.03	0.79	1.30	1.06	0.79	1.11	1.07	0.70	1.20	1.03	0.90	1.40	1.00	1.62	1.42	1.07	1.69	1.35	1.04	1.59	1.49	1.12	1.73	1.27	1.96	1.52	1.26	2.04	1.61	1.31	1.98	1.52
hospital_1	Hospital	Face-to-face	0.58	7.52e-04	49.00	10.20	13.69	43.88	4.30	8.82	0.43	2.59	0.45	0.73	1.04	0.86	1.29	1.16	0.83	1.39	1.07	0.84	1.32	1.08	1.01	1.41	1.24	1.77	1.45	1.14	1.77	1.43	1.22	1.80	1.46	1.25	1.73	1.52	2.12	1.63	1.49	2.11	1.64	1.47	1.99	1.66
hospital_2	Hospital	Face-to-face	0.68	1.24e-03	51.00	9.49	14.67	33.53	3.53	5.99	0.42	2.72	0.44	0.74	1.20	0.92	1.55	1.14	0.83	1.44	1.16	0.95	1.43	1.21	1.03	1.64	1.19	1.93	1.51	1.16	1.86	1.56	1.19	1.94	1.51	1.28	2.03	1.58	2.21	1.70	1.46	2.27	1.68	1.47	2.25	1.81
hospital_3	Hospital	Face-to-face	0.58	7.42e-04	50.00	7.92	11.60	29.72	3.75	9.44	0.46	3.01	0.40	0.67	1.04	0.76	1.18	1.01	0.81	1.14	1.02	0.81	1.14	1.02	0.93	1.41	0.99	1.64	1.30	1.02	1.52	1.33	1.06	1.49	1.35	1.15	1.74	1.28	1.81	1.60	1.35	1.87	1.61	1.31	1.76	1.67
school_0	Primary school	Face-to-face	0.61	6.64e-05	237.00	14.72	17.37	54.18	3.68	5.82	0.71	1.73	0.42	1.10	1.29	1.35	1.42	1.34	1.34	1.38	1.32	1.34	1.42	1.32	1.52	1.77	1.94	1.89	1.71	1.78	1.93	1.79	1.88	1.97	1.79	1.88	2.19	2.33	2.24	2.14	2.31	2.30	2.16	2.37	2.30	2.07
school_1	Primary school	Face-to-face	0.62	6.97e-05	238.00	14.87	18.19	54.74	3.68	5.92	0.70	1.70	0.44	1.03	1.25	1.29	1.37	1.39	1.17	1.41	1.35	1.26	1.39	1.34	1.41	1.72	1.72	1.83	1.77	1.74	1.87	1.77	1.72	1.89	1.80	1.76	2.13	2.13	2.16	2.11	2.08	2.18	2.08	2.10	2.15	2.15
highschool_0	High school	Face-to-face	0.40	1.66e-06	312.00	6.78	9.14	31.53	4.65	11.07	0.84	3.05	0.36	0.82	1.05	0.91	0.99	0.99	0.97	1.02	1.06	0.94	1.03	1.00	1.10	1.39	1.34	1.32	1.27	1.28	1.29	1.26	1.29	1.32	1.32	1.34	1.68	1.59	1.52	1.48	1.57	1.59	1.57	1.60	1.60	1.56
highschool_1	High school	Face-to-face	0.39	1.30e-06	311.00	6.41	8.59	28.42	4.43	10.55	0.83	3.19	0.35	0.79	1.00	0.96	1.01	0.92	0.93	0.94	0.96	0.97	0.91	0.91	1.06	1.33	1.23	1.20	1.18	1.24	1.24	1.18	1.20	1.29	1.20	1.29	1.61	1.50	1.47	1.38	1.43	1.54	1.43	1.49	1.58	1.41
highschool_2	High school	Face-to-face	0.32	2.15e-07	299.00	4.99	6.77	22.84	4.58	8.51	0.85	3.21	0.31	0.74	0.96	0.84	0.96	0.89	0.81	0.94	0.82	0.86	0.96	0.81	0.99	1.26	1.19	1.19	1.09	1.10	1.25	1.08	1.10	1.25	1.18	1.20	1.52	1.41	1.49	1.27	1.38	1.46	1.30	1.44	1.38	1.26
highschool_3	High school	Face-to-face	0.31	1.33e-07	294.00	4.98	6.81	22.66	4.55	9.01	0.85	3.76	0.32	0.76	0.96	0.82	1.03	0.81	0.95	0.89	0.80	0.87	0.89	0.84	1.01	1.26	1.16	1.20	0.98	1.16	1.17	1.07	1.15	1.16	1.10	1.22	1.52	1.44	1.37	1.31	1.44	1.45	1.30	1.41	1.36	1.28
highschool_4	High school	Face-to-face	0.17	1.30e-10	233.00	2.71	3.91	9.30	3.43	3.76	0.89	2.76	0.24	0.69	0.91	0.82	0.73	0.77	0.80	0.72	0.71	0.79	0.73	0.66	0.90	1.17	1.03	0.87	0.94	1.03	0.89	0.91	1.04	0.83	0.95	1.08	1.39	1.23	1.04	1.05	1.28	0.94	1.07	1.28	1.03	1.06
office_0	Office	Face-to-face	0.08	1.52e-09	46.00	2.13	2.86	5.30	2.49	2.46	0.75	2.00	0.11	0.71	0.88	0.83	0.66	0.68	0.77	0.58	0.63	0.86	0.65	0.68	0.92	1.13	1.14	0.80	0.76	1.08	0.82	0.80	1.04	0.83	0.75	1.10	1.33	1.29	0.94	0.94	1.29	0.91	0.89	1.27	0.94	0.91
antennation_1_1	Ant	Antennal contact	0.81	9.60e-04	89.00	14.58	18.56	38.81	2.66	2.25	0.44	1.93	0.43	1.16	1.42	1.32	1.56	1.40	1.35	1.56	1.43	1.23	1.49	1.47	1.62	1.98	1.92	2.02	1.84	1.92	2.09	1.97	1.95	2.11	1.90	2.04	2.48	2.34	2.49	2.29	2.36	2.52	2.27	2.38	2.54	2.22
antennation_1_2	Ant	Antennal contact	0.80	1.24e-03	72.00	15.44	19.16	44.50	2.88	2.76	0.41	1.95	0.52	1.14	1.37	1.27	1.43	1.52	1.33	1.52	1.45	1.33	1.57	1.42	1.60	1.91	1.86	2.08	1.88	1.83	2.04	1.89	1.86	2.09	1.80	2.01	2.39	2.35	2.41	2.24	2.34	2.43	2.16	2.42	2.42	2.15
antennation_2_1	Ant	Antennal contact	1.17	3.33e-03	71.00	14.23	18.92	25.92	1.82	0.86	0.25	1.55	0.34	1.23	1.63	1.30	1.70	1.57	1.34	1.63	1.56	1.26	1.68	1.53	1.77	2.33	1.97	2.27	2.04	1.84	2.38	2.08	2.02	2.30	2.02	2.27	2.98	2.42	2.77	2.38	2.42	2.83	2.29	2.45	2.78	2.32
antennation_2_2	Ant	Antennal contact	0.78	1.21e-03	69.00	15.91	21.19	52.93	3.33	2.85	0.34	1.63	0.50	1.02	1.35	1.20	1.55	1.48	1.18	1.57	1.55	1.24	1.52	1.53	1.42	1.86	1.64	2.07	1.89	1.64	2.04	1.97	1.70	2.04	1.96	1.78	2.33	2.14	2.49	2.19	2.13	2.53	2.18	2.13	2.50	2.24
antennation_6_1	Ant	Antennal contact	1.20	8.45e-03	33.00	15.64	17.62	38.97	2.49	1.19	0.22	1.68	0.64	1.34	1.53	1.45	1.60	1.38	1.49	1.54	1.37	1.46	1.56	1.39	1.90	2.15	2.06	2.02	1.68	2.12	1.99	1.67	2.18	2.04	1.63	2.40	2.73	2.55	2.30	1.85	2.56	2.40	1.88	2.52	2.41	1.85
antennation_6_2	Ant	Antennal contact	1.08	7.35e-03	32.00	10.12	12.57	21.81	2.15	0.89	0.31	1.80	0.61	1.20	1.47	1.28	1.52	1.35	1.36	1.46	1.29	1.28	1.48	1.23	1.68	2.06	1.86	1.95	1.64	1.78	1.99	1.62	1.95	1.95	1.59	2.13	2.59	2.18	2.20	1.89	2.25	2.26	1.83	2.27	2.34	1.81
bees_1	Bee	Food sharing	1.19	1.73e-04	1148.00	11.38	15.79	13.50	1.19	0.32	0.32	1.49	0.02	1.31	1.81	1.38	1.80	1.69	1.39	1.81	1.74	1.39	1.81	1.80	1.93	2.65	2.08	2.68	2.60	2.09	2.68	2.65	1.96	2.65	2.62	2.53	3.48	2.70	3.46	3.39	2.68	3.51	3.41	2.70	3.55	3.39
bees_2	Bee	Food sharing	1.03	1.08e-04	1112.00	8.12	11.06	10.37	1.28	0.45	0.41	1.66	0.02	1.27	1.70	1.29	1.70	1.72	1.27	1.75	1.64	1.37	1.66	1.65	1.84	2.46	2.06	2.43	2.41	1.95	2.47	2.51	1.93	2.51	2.48	2.39	3.19	2.56	3.23	3.14	2.63	3.13	3.12	2.61	3.11	3.13
bees_3	Bee	Food sharing	1.03	1.13e-04	1072.00	5.13	7.65	6.09	1.19	0.45	0.51	1.36	0.01	1.13	1.65	1.19	1.56	1.55	1.21	1.60	1.56	1.19	1.56	1.60	1.64	2.39	1.69	2.20	2.28	1.73	2.24	2.23	1.72	2.32	2.28	2.13	3.10	2.30	2.92	2.86	2.18	2.96	2.95	2.39	2.93	2.91
bees_4	Bee	Food sharing	1.33	2.29e-04	1160.00	10.86	15.55	12.09	1.11	0.18	0.31	1.30	0.02	1.31	1.88	1.21	1.85	1.77	1.35	1.81	1.86	1.33	1.88	1.84	1.95	2.77	1.91	2.82	2.69	2.06	2.69	2.60	2.00	2.58	2.68	2.57	3.65	2.68	3.47	3.46	2.61	3.48	3.45	2.50	3.48	3.45
bees_5	Bee	Food sharing	1.36	2.38e-04	1161.00	13.52	18.31	15.10	1.12	0.20	0.27	1.33	0.02	1.40	1.89	1.42	1.88	1.77	1.46	1.86	1.85	1.39	1.83	1.78	2.08	2.79	2.13	2.75	2.62	2.11	2.71	2.66	2.16	2.72	2.65	2.74	3.69	2.99	3.63	3.51	2.75	3.57	3.42	2.93	3.59	3.53
bats_0	Bat	Food sharing	0.39	2.50e-03	20.00	5.60	7.98	33.70	6.02	6.34	-	-	-	-	-	-	-	-	-	-	-	-	-	-	-	-	-	-	-	-	-	-	-	-	-	-	-	-	-	-	-	-	-	-	-	-
parakeet_1_1	Parakeet	Aggression	1.72	2.24e-02	21.00	9.33	10.47	16.67	1.79	0.79	0.16	1.51	0.56	1.33	1.51	1.35	1.42	1.22	1.42	1.41	1.23	1.39	1.47	1.22	1.88	2.13	2.05	1.89	1.43	2.02	1.92	1.42	1.94	1.86	1.47	2.38	2.68	2.39	2.20	1.55	2.42	2.14	1.53	2.32	2.17	1.66
parakeet_1_2	Parakeet	Aggression	1.42	1.81e-02	21.00	10.48	11.51	21.14	2.02	2.88	0.24	1.80	0.59	1.39	1.45	1.46	1.27	1.10	1.52	1.32	1.12	1.49	1.30	1.15	1.96	2.04	2.05	1.78	1.40	2.02	1.73	1.41	2.03	1.77	1.36	2.47	2.57	2.41	2.06	1.52	2.42	2.01	1.52	2.48	2.02	1.48
parakeet_1_3	Parakeet	Aggression	0.88	8.73e-03	21.00	10.19	11.40	30.95	3.04	5.45	0.23	1.55	0.59	1.18	1.27	1.25	1.24	1.07	1.33	1.31	1.09	1.33	1.26	1.05	1.62	1.74	1.79	1.70	1.34	1.81	1.64	1.33	1.85	1.57	1.35	2.01	2.16	2.18	1.93	1.44	2.19	1.95	1.47	2.12	2.01	1.49
parakeet_1_4	Parakeet	Aggression	1.77	2.30e-02	21.00	12.48	13.25	27.71	2.22	1.71	0.15	1.82	0.68	1.40	1.52	1.52	1.42	1.22	1.48	1.40	1.17	1.47	1.49	1.17	1.98	2.15	2.06	1.87	1.41	1.99	1.89	1.48	2.04	1.87	1.43	2.51	2.72	2.45	2.07	1.54	2.50	2.10	1.49	2.50	2.13	1.48
parakeet_2_1	Parakeet	Aggression	1.24	1.72e-02	19.00	11.89	12.74	42.00	3.53	9.04	0.13	1.62	0.76	1.02	1.16	1.09	1.24	1.03	1.09	1.25	0.94	1.05	1.32	0.98	1.43	1.61	1.45	1.75	1.20	1.47	1.65	1.25	1.43	1.75	1.24	1.80	2.02	1.77	2.00	1.39	1.80	1.98	1.35	1.80	1.95	1.43
parakeet_2_2	Parakeet	Aggression	1.35	1.91e-02	19.00	11.05	11.85	28.74	2.60	1.95	0.13	1.70	0.69	1.23	1.36	1.32	1.40	1.15	1.32	1.41	1.14	1.34	1.49	1.12	1.73	1.90	1.87	1.89	1.38	1.78	1.94	1.44	1.88	1.84	1.41	2.17	2.38	2.24	2.21	1.40	2.23	2.20	1.49	2.20	2.24	1.47
parakeet_2_3	Parakeet	Aggression	1.30	1.83e-02	19.00	10.42	11.40	26.00	2.49	1.50	0.11	1.69	0.64	1.28	1.44	1.35	1.45	1.16	1.41	1.39	1.12	1.42	1.48	1.12	1.79	2.00	1.96	1.85	1.36	1.93	1.89	1.36	1.90	1.88	1.36	2.25	2.50	2.38	2.08	1.46	2.29	2.12	1.44	2.33	2.19	1.49
parakeet_2_4	Parakeet	Aggression	1.18	1.60e-02	19.00	13.26	13.56	46.42	3.50	2.18	0.13	1.79	0.74	1.40	1.45	1.54	1.45	1.20	1.59	1.45	1.15	1.52	1.51	1.18	1.95	2.01	2.15	1.89	1.39	2.18	1.86	1.37	2.15	1.83	1.40	2.43	2.51	2.62	2.03	1.49	2.56	2.08	1.46	2.57	2.07	1.49
Bison_dominance	Bison	Aggression	1.08	9.43e-03	26.00	17.08	18.44	69.00	4.04	2.78	0.14	1.86	0.81	1.26	1.38	1.36	1.53	1.31	1.52	1.51	1.31	1.43	1.61	1.26	1.76	1.93	1.95	2.00	1.55	1.95	1.96	1.60	1.95	1.93	1.59	2.21	2.42	2.45	2.26	1.59	2.45	2.24	1.63	2.42	2.30	1.69
Sheep_dominance	Sheep	Aggression	1.35	1.22e-02	28.00	16.79	18.24	47.00	2.80	1.80	0.15	1.72	0.72	1.34	1.50	1.44	1.54	1.31	1.45	1.54	1.33	1.48	1.49	1.31	1.90	2.11	2.03	1.97	1.57	2.07	1.91	1.63	2.01	1.96	1.62	2.41	2.68	2.51	2.18	1.65	2.52	2.23	1.64	2.55	2.19	1.59
macaque_dominance	Monkey	Aggression	1.87	7.73e-03	62.00	37.65	39.10	78.55	2.09	0.92	0.18	1.55	0.67	1.70	1.79	1.73	1.75	1.68	1.69	1.79	1.63	1.76	1.74	1.62	2.49	2.61	2.56	2.47	2.14	2.59	2.44	2.12	2.58	2.42	2.10	3.23	3.39	3.21	2.93	2.40	3.24	2.94	2.40	3.23	2.92	2.35
Howler_monkeys	Monkey	Association	0.54	4.65e-03	17.00	10.00	10.16	59.06	5.91	4.27	0.20	1.56	0.60	1.21	1.23	1.57	1.27	1.14	1.55	1.36	1.08	1.53	1.34	1.10	1.62	1.64	2.11	1.64	1.28	2.03	1.62	1.34	2.11	1.60	1.31	1.96	1.99	2.48	1.81	1.42	2.46	1.91	1.35	2.51	1.83	1.40
Massen_Macaques	Monkey	Association	0.52	1.52e-03	28.00	16.29	17.18	144.64	8.88	22.28	0.40	4.25	0.66	1.16	1.22	1.40	1.38	1.20	1.49	1.34	1.18	1.49	1.35	1.20	1.56	1.64	2.04	1.83	1.49	1.94	1.76	1.50	1.98	1.75	1.56	1.91	1.99	2.38	2.15	1.66	2.36	2.16	1.73	2.33	2.17	1.73
cattle_dominance	Cattle	Aggression	1.35	1.22e-02	28.00	14.64	16.30	35.57	2.43	1.65	0.18	1.85	0.65	1.33	1.51	1.49	1.56	1.30	1.45	1.56	1.32	1.45	1.48	1.30	1.87	2.13	2.00	2.03	1.66	2.07	1.96	1.58	2.01	2.01	1.63	2.38	2.69	2.46	2.33	1.70	2.40	2.34	1.70	2.48	2.32	1.70
Macaques_Sade	Monkey	Grooming	0.37	2.26e-03	16.00	8.62	9.49	80.88	9.38	13.69	0.24	3.02	0.71	0.92	1.03	1.11	1.09	0.93	1.17	1.12	0.98	1.12	1.07	0.97	1.22	1.36	1.62	1.35	1.12	1.56	1.38	1.14	1.55	1.38	1.16	1.48	1.64	1.76	1.58	1.30	1.89	1.60	1.22	1.84	1.55	1.25
stumptailed_macaque	Monkey	Grooming	0.60	4.73e-03	19.00	11.89	12.50	78.11	6.57	11.13	0.28	2.56	0.69	1.13	1.19	1.32	1.26	1.10	1.34	1.30	1.07	1.38	1.28	1.12	1.52	1.60	1.79	1.62	1.38	1.85	1.64	1.36	1.79	1.62	1.38	1.86	1.96	2.18	1.89	1.42	2.16	1.92	1.43	2.19	1.84	1.48
Kangaroo_proximity	Kangaroo	Association	0.54	4.66e-03	17.00	11.53	12.79	142.59	12.51	23.86	0.17	2.04	0.82	0.83	0.97	0.93	1.24	0.83	0.94	1.20	0.90	0.89	1.19	0.94	1.13	1.30	1.24	1.49	1.07	1.21	1.52	1.08	1.22	1.53	1.11	1.38	1.58	1.57	1.71	1.18	1.44	1.70	1.15	1.45	1.73	1.25
Swallow_proximity	Swallow	Association	1.08	1.62e-02	17.00	14.35	14.61	104.24	7.26	6.81	0.13	1.84	0.93	1.32	1.36	1.52	1.38	1.12	1.45	1.41	1.14	1.47	1.42	1.12	1.82	1.88	2.04	1.79	1.34	2.06	1.77	1.24	2.05	1.77	1.30	2.25	2.33	2.50	1.92	1.29	2.41	1.90	1.36	2.42	1.95	1.32
shark_0	Shark	Association	0.61	2.85e-03	26.00	6.08	7.35	16.54	2.72	1.26	0.46	0.91	0.86	0.89	1.12	1.02	1.20	0.92	1.07	1.20	0.98	1.07	1.32	0.96	1.22	1.51	1.38	1.59	1.20	1.50	1.47	1.12	1.50	1.58	1.10	1.51	1.85	1.84	1.77	1.25	1.77	1.76	1.27	1.73	1.70	1.27
shark_1	Shark	Association	0.52	4.26e-04	54.00	12.96	14.20	74.07	5.71	4.16	0.59	1.23	0.89	0.91	1.04	1.15	1.29	1.05	1.14	1.35	1.09	1.13	1.27	1.11	1.24	1.40	1.57	1.74	1.30	1.59	1.66	1.28	1.57	1.70	1.27	1.52	1.72	1.92	1.91	1.31	1.94	1.88	1.35	1.98	1.84	1.34
shark_2	Shark	Association	0.54	3.33e-04	65.00	13.14	15.64	69.17	5.26	2.97	0.54	1.26	0.89	0.85	1.06	1.05	1.37	1.21	1.11	1.37	1.29	1.11	1.34	1.20	1.15	1.43	1.50	1.76	1.48	1.52	1.72	1.39	1.37	1.72	1.45	1.42	1.76	1.97	1.90	1.52	1.86	1.95	1.57	1.85	1.93	1.58
shark_3	Shark	Association	0.55	3.53e-04	67.00	14.27	17.11	84.39	5.91	4.73	0.47	1.46	0.89	0.77	0.98	0.97	1.35	1.25	1.02	1.36	1.27	0.98	1.31	1.28	1.06	1.33	1.29	1.72	1.50	1.38	1.66	1.42	1.39	1.69	1.39	1.31	1.63	1.68	1.85	1.51	1.63	1.88	1.55	1.67	1.88	1.53
shark_4	Shark	Association	0.55	5.55e-04	53.00	12.45	15.40	65.43	5.25	2.72	0.44	1.30	0.83	0.87	1.10	1.08	1.37	1.25	1.17	1.44	1.24	1.10	1.44	1.26	1.18	1.49	1.52	1.81	1.50	1.61	1.76	1.44	1.53	1.84	1.49	1.45	1.83	1.92	2.01	1.68	1.77	2.06	1.64	1.96	1.96	1.66
shark_5	Shark	Association	0.52	5.04e-04	50.00	11.88	14.02	63.24	5.32	3.69	0.51	1.02	0.88	0.86	1.05	1.02	1.43	1.21	1.06	1.45	1.10	1.06	1.38	1.13	1.16	1.42	1.47	1.75	1.34	1.49	1.76	1.34	1.49	1.73	1.35	1.43	1.74	1.80	2.00	1.47	1.92	1.99	1.49	1.88	1.89	1.43
